# Compact RNA sensors for increasingly complex functions of multiple inputs

**DOI:** 10.1101/2024.01.04.572289

**Authors:** Christian Choe, Johan O. L. Andreasson, Feriel Melaine, Wipapat Kladwang, Michelle J. Wu, Fernando Portela, Roger Wellington-Oguri, John J. Nicol, Hannah K. Wayment-Steele, Michael Gotrik, Eterna Participants, Purvesh Khatri, William J. Greenleaf, Rhiju Das

**Author notes:** These authors contributed equally: Christian Choe, Johan O. L. Andreasson. Consortium author. All contributors are listed in Supplemental Table 1.

## Abstract

Designing single molecules that compute general functions of input molecular partners represents a major unsolved challenge in molecular design. Here, we demonstrate that high-throughput, iterative experimental testing of diverse RNA designs crowdsourced from Eterna yields sensors of increasingly complex functions of input oligonucleotide concentrations. After designing single-input RNA sensors with activation ratios beyond our detection limits, we created logic gates, including challenging XOR and XNOR gates, and sensors that respond to the ratio of two inputs. Finally, we describe the OpenTB challenge, which elicited 85-nucleotide sensors that compute a score for diagnosing active tuberculosis, based on the ratio of products of three gene segments. Building on OpenTB design strategies, we created an algorithm Nucleologic that produces similarly compact sensors for the three-gene score based on RNA and DNA. These results open new avenues for diverse applications of compact, single molecule sensors previously limited by design complexity.
