## Supplemental Tables for "Compact RNA sensors for increasingly complex functions of multiple inputs"

### Sheet: Supplemental Table 1
Eterna participants who contributed designs of RNA sensors
Username	Personal Name	Number of Submissions
mat747	Mathew Zada	8696
Eli Fisker	Eli Fisker	8040
JR		5821
Malcolm		5032
jandersonlee	Jeff Anderson-Lee	4890
SaraBot	Jennifer Pearl	2460
dl2007		2278
Omei	Omei	1683
Jieux	Jieux	1461
whbob	Bob Conroy	1295
Astromon	William Alexander Dunlap 4th	1246
Brourd		1232
skyblue		1003
theeternabot		994
salish99		939
HarryS		928
ViennaUCT		900
eternacac		843
sellena		647
spvincent		606
wateronthemoon		566
Pi		553
ElNando888		495
lroppy	lroppy	420
jmf028		300
worseize		283
biggestlegoheroicafanever	Ronald Lorenzo	283
atanas.atanasov		233
AndrewKae	Andrew Kaechele	231
Hyphema		228
Meechl		178
Gracier		175
RasmusVH		156
joy45		150
Mayanne		133
HMK		108
Snowpup		100
cake		99
Poll na gColm		94
Eized		93
rocketdog42		77
GFRANK2		74
Manuvan		72
Kozilek		65
c-quence		64
kelvin.yu4		61
D'Wydd		59
Remmy		52
ererexiue		51
Kiddodog		49
jbrandim		40
Azor		35
DeNa		34
hoglahoo		29
MacSousa		28
dizzywings		28
kriss888		27
heynorma		25
BirchSci25		25
janelle		24
clollin		23
ZOONIVERSE12		23
cynwulf28		23
Starna		23
Gres		22
firefox2026		22
IceBolt	IceBolt	19
Antireta		19
Fernflower		19
Sgtbird08		18
Tesla'sDisciple		17
ch.parushev@gmail.com	ch.parushev@gmail.com	17
billygoat		16
alacarus		16
rxmullin		16
janetmason		15
Marculius		15
Radioactive7		15
David.Sampson@oregonstate.edu		15
pmlkjn		14
marcuac		13
kwharton		13
macclark52		13
SockTaters	SockTaters	13
ZachFR		13
Xnessax		13
Trentis1	trentis1	13
trashy		13
chloep17		13
jnicol		12
yceev		12
Dragonbard		12
Menosfree		12
JSci		11
Manabender		11
Nirrame		11
holoaaron		11
Brevitz		11
Arnthi_470		11
Felixpi		11
BetaFisherman		10
SalarianScientist		9
mtor1		9
Zugai		9
bjorns		9
awesomehuman		9
rdfgiraldez		9
voyager1		8
syang		8
alkargr		8
deltaq84		8
MasterStormer		8
novice		8
Theos		7
Sven4		7
Sirocco		7
boscoaspen		7
Max Goff	Max Goff	7
LBlaster		7
silent dicer		7
Sylva		7
RayA		6
Gwindorzp		6
DarrenLott		6
12walch		6
YenRaven		6
manzet		6
sn69		6
ChrisRWitt		6
danielmcmurray		6
Ygor		6
fishfingure		6
chanceyko		6
Taflin		6
Pytho		6
esther.meisler		6
alodosar		5
scooper1		5
layognahor		5
Konshel		5
Sunet		5
ninja194		5
Xtech		5
Miavirre		5
Raju	Raju	5
a1b2		5
Ekymose		4
ribonucleic		4
chuckcoleman		4
Ski211		4
Guzz		4
pabloguillen		4
Wulveniel		4
FreeMars82		4
JoshS5	JoshS5	4
yunxiao		4
PaulaSphere		4
Warren09		3
polly66017		3
natybob		3
DragonairOmega		3
Tusaki		3
smwalsh1228		3
nemtsevp		3
nmehta		3
TheDomBom13		3
ahocevar16		3
dblueskye	Daria	3
chase2003		3
DarkAndroid		3
dennisprokofiev		3
alx-001	Alex Cristescu	3
kevelairn		3
AgentOfBolas		3
stevetclark		3
Duha Eldow		3
eroshonok		3
lrlee		2
elaineng		2
DurtyMurty11		2
Migdalin		2
pcbPAK		2
atanimal		2
r__alistr		2
Simply_Aaron		2
ben_bell1		2
bojan373		2
akhyatt		2
teneal.metcalf		2
mescribner		2
lightningelijah		2
chronicide		2
yuana		2
Lyssaodr		2
mmpossi		2
Aces 47		2
zacechawa		2
Mr50Freemans		2
melliniumfalcon1029		2
Dan Lipsitt		2
qq47		2
coralizzie1		2
epicFaces1130		2
Hotrodchomper		2
sbarn		2
TlTIN		2
Matt Indykiewicz		2
AndrewReedy13		2
Glitter2		2
Jeisenhardt19		2
Darkasleif		2
kiriakos22		2
IanKirkpatrick		2
ianylai06		2
akio123		2
siddhant gokhale		2
FurElise		2
rgomez03		2
200611736		2
viviankchen		2
jayCampbell		1
JdubbsBig13		1
RNAPRO2006		1
Andrewwu		1
Anon1001		1
tmackenz		1
Thomas Smylla		1
gaywolf		1
csitron		1
tomoedachii		1
Commander		1
firefliesjr		1
machinelves		1
EnigmaMXM		1
rhiju	rhiju	1
hjbrouwer		1
fleckeriMidnight		1
alphameg		1
jhartman		1
EcceruElme	Barbara Téglás	1
bekeep		1
alebec		1
Jt82497		1
BioMartinez		1
jcastello		1
student_5		1
jeremyduhe		1
RedSpah		1
Rivalium	Rebecca L. Taccone	1
curtbe2		1
lorelei		1
casprus		1
sby1621		1
rhys	Rhys	1
grass		1
137.036	gel	1
goerch		1
pko		1
Jeffmiguel1		1
musicandscience		1
sbarrett125		1
hebell		1
anaxelrod		1
aperez4		1
Whalet		1
aael-alfi		1
dogdassman		1
arapaima		1
doofenshmirtz		1
justez		1
fjm14		1
Jennifer Pearl	Jennifer Pearl	1
Mario8398194		1
huskerdad3		1
Cbuckelew		1
maek666		1
Rudi Metzger-Wang		1
MagnusZane		1
emjay		1
nboehle		1
rbierman		1
aierokom		1
Leafsparkle		1
Zaneathan		1
Nicholas Mephis		1
Billy Reuben	Billy Reuben	1
benajmin819		1
VectorB		1
Kunze23		1
Dat Coffee		1
CeraTheBird		1
legohobbit2002		1
LFP6	Jonathan Romano	1
mds8575		1
JRaiKetchum		1
rdaleg3		1
Emily75		1
bolodragon		1
bryanb2		1
dalius		1
Tatyana Zabanova		1
MalletsGirl		1
bigbiff		1
vcarter0		1
lamcho00		1
calebgeniesse		1
naomirose		1
Sparrow3183		1
yiminjune		1
pkoper		1
sarahpja		1
Armordines		1
Achraf112		1
anon amouse		1
sombra0666		1
nasimebehesht		1
HansLund		1
dick2014		1
codygeary		1
ngenuth		1

### Sheet: Supplemental Table 2
Eterna experimental round numbering and puzzles
Challenge	Eterna link	Experiment Round	Length	Number of designs characterized
Pilot challenge: Single-input RNA sensors.
RNA in/MS2 out, Round 1	https://eternagame.org/labs/5489439	Round 93	77	3369
RNA in/MS2 out, Round 2	https://eternagame.org/labs/5750156	Round 95	77	2281
RNA in/MS2 out, Round 2 (supplemental)	https://eternagame.org/labs/5820038	Round 95	77	38
RNA in/MS2 out, Round 3	https://eternagame.org/labs/5963104	Round 97	77	129
RNA in/RNA out, Round 1	https://eternagame.org/labs/6116603	Round 98	85	1237
RNA in/RNA out, Round 2	https://eternagame.org/labs/6171041	Round 99	85	2118
Challenge 1: Logic gates
Logic gates, Round 1	https://eternagame.org/labs/6096398	Round 98	85	1892
Logic gates, Round 2	https://eternagame.org/labs/6434655	Round 102	85	6244
Challenge 2: Ratio sensor
A/B, Round 1	https://eternagame.org/labs/6204762	Round 100	85	2254
A/B, Round 2	https://eternagame.org/labs/6645697	Round 103	85	2534
Challenge 3: OpenTB sensors
OpenTB, Round 1	https://eternagame.org/labs/6892318	Round 104	85	2694
OpenTB, Round 2	https://eternagame.org/labs/7113338	Round 105	85	2818
OpenTB, Round 3	https://eternagame.org/labs/7254826	Round 106	85	5739
Challenge 3: Supplemental puzzles
OpenTB, Round 1 getting started	https://eternagame.org/labs/6892349	Round 104	85	7351
OpenTB, Round 2 getting started	https://eternagame.org/labs/7113227	Round 105	85	2562
OpenTB, Round 3 getting started	https://eternagame.org/labs/7254762	Round 106	85	6010

### Sheet: Supplemental Table 3
RNA and DNA sequences
Sequence name	Sequence
Pilot challenge: Single-input RNA sensors
RNA input - MS2 output
Input RNA (derived from hsa-miR-208a)	AUAAGACGAGCAAAAAGCUUGU
RNA input - RNA output (/5Cy3/ denotes 5' Cyanine-3 fluorophore modification)
Input RNA round 1	CUAAGCAGUUCCCUCAUU
Output RNA round 1	/5Cy3/UAAGUUCUGA
Input RNA round 2	CUGAUCCCAUCUCACUC
Output RNA round 2	/5Cy3/ACCCCACAAUAAAGAAUAAG
Top design RNA in/MS out (Mat - hsa-mir-208a - Mod of JL - D17)	AGUCCACGCUGACGUGGACAAAAGCAUGUACAUGAGGAUCACCCAUGUCAUGUACAAGCUUUUUGCUCGUCUUAAAA
Top design RNA in/RNA out OFF-switch (Omei In/Out C v16)	GACUUCUUCAUGUUUGUGAAUCAUACUUCGGUAUGAUUCAUAAGCAUGAAGAUGUCAUUAUUCUUUAUGAGUGGGAUGGGAUUAG
Top design RNA in/RNA out ON-switch (Omei In/In A v4)	UGAGAUGGGAUCAGCUUGAUGAUACAAUGCUAAGUUCUUCGGAACUUAGCAUUGUAUCAUUGAGCUUAUUCUGUAAUGUAGGGUU
Challenge 1: Logic gates
Input RNA A	ACCCCACAAUAAAGAAUAAG
Input RNA B	CUAAGCAGUUCCCUCAUU
Top design OR gate (Static middle stem)	UAAAAUGAGGGUGCUGCUUAGAAGGUCGAAAGACCACUUAUUCUUUUUUGUGGAAUACAUGAGGAUCACCCAUGUAAAAUAAAAU
Top design AND gate (Eli Algo 1.08 - Mutation storm)	UUUAUUUUUUAUUGUGGGUUGAUUGUGUAUGUACAUGAGGAUCACCCAUGUUGGCUACAAAUGUAGAAUGUGGGAACUGCUUAGU
Top design XOR gate (6136140_U79_U76 #MUTATE_TWO)	AUAGUGAGGGAACUACUUAUGAUGGGCCUCACUGUAAAUACAUGAGGAUCACCCAUGUAAUUCUUUAUUGUGGGCUAUUCUCAAU
Top design NOR gate (mod Astromon 6474721_C9_U29 #MUTATE_TWO #NUPACK_SCORING)	AAUGAGGGCACUGCUUGGUCGCCCAUGUUAUGUACUUAUUCAUUAAUGUGGGAACAACAUGAGGAUCACCCAUGUACCCAUGUUG
Top design A OR NOT B gate (#MUTATE_ONE 6112196_C27)	AGGAAACUAUUCUUUAUUGUGGGAAUCUCUCUAUAUAAAACAUGAGGAUCACCCAUGUAAUAAUGAGGGAACUGCUUAGAGUAGG
Top design NAND gate (NAND (TTTF))	CAGUAGGGAACUGCUUAGUUCCCUCUGUAGGCGAUAGCGCUACAUGAGGAUCACCCAUGUGCCUAUUCUUUAUUGUGGAGGUAGC
Top design A AND NOT B gate (6492799_U84 #MUTATE_ONE #NUPACK_SCORING)	AUUUAUUCUUUAUUGUGGGAGCAUGUUGCAUUUGUCCUCAGAUGACAUGAGGAUCACCCAUGUACACAAUGAGGGAGCUGCUUUG
Top design XNOR gate (6133692 #MUTATE_FOUR #MIXED_SCORING)	CGUAUUCUUUAUUGUGGGUCCCACAUGAGGAUCACCCAUGUUCCGUCAAUGAGGGUACUGCUUAGCACUGACUAUUAGUCAGUGC
Challenge 2: Ratio sensors
Input RNA A	ACCCCACAAUAAAGAAUAAG
Input RNA B	CUGAUCCCAUCUCACUC
Top design R2, no predef. (6348262 C85 G11 Eli Fisker mod #MUTATE_TWO)	CCGAAAACGGGAACCUUAUUCUUUAUGCAUGUUCAGGAAACUGAGCAUGCAAACAUGAGGAUCACCCAUGUGUUGUGGGAUCAGC
Top design R3, no predef. (6248647 U62 jandersonlee mod #MUTATE_ONE%0D)	GAUUACGAGAGUGUUAUUCUUUGGAGUGGGACAUGAGGAUCACCCAUGUAAAUGUACAUGUUAGCUGCUUAGCAGUUGACAUGAU
Challenge 3: OpenTB sensors
Round 1 (sequences chosen as subsets of 50-nt TB sequence below)
Input RNA A (GBP5)	ACAGCUCAGCACAACAUUCC
Input RNA B (DUSP3)	GUUGGUGCCUUUUGUGCCAC
Input RNA C (KLF2)	UUUUGGGCUACCUGGUUCGU
Output RNA R	/5Cy3/UAAGUUCUGA
Round 2 (sequences chosen as different subsets of 50-nt TB sequence below)
Input RNA A (GBP5)	ACAGAUGCAGGAACAGGCUG
Input RNA B (DUSP3)	CCAUGGUGAUGGAUGGUUUG
Input RNA C (KLF2)	GUACAUAGAGAGACAGGUGG
Output RNA R	/5Cy3/GACUAAGUUCUGAC
Round 3 (sequences reverted to Round 1)
Input RNA A (GBP5)	ACAGCUCAGCACAACAUUCC
Input RNA B (DUSP3)	GUUGGUGCCUUUUGUGCCAC
Input RNA C (KLF2)	UUUUGGGCUACCUGGUUCGU
Output RNA R	/5Cy3/UAAGUUCUGA
Top design DEC Round 2 (AK2.5 [A]x[B]over[C]^2 DEC)	UAUUUACAGAACUUAGUGAACCUGAGUCUCAGCAUGUACUUGUAUCUAAGAUACCAUUCAUUACCUAUCUCUCUAAAUAAGAGUU
Top design INC Round 2 ([A]*[B]/([C]*[C]) - INC Attempt #68 (Inspired by Eli Fisker))	AUCUUGUCUCAGACCGUGCAUCGCCUCAGAACUUAGAGGCUGUUCCUGUAUCUCUCUAUGCGUGGCGGGCCGCAAGGCCCGCCAU
50-nt TB sequences identified by Sweeney et al. (Genome-wide expression for diagnosis of pulmonary tuberculosis: a multicohort analysis; doi: 10.1016/S2213-2600(16)00048-5.)
TB A (GBP5)	GCAGGAACAACAGAUGCAGGAACAGGCUGCACAGCUCAGCACAACAUUCC
TB B (DUSP3)	CCAUGGUGAUGGAUGGUUUGGAAAGGGAAUGUUGGUGCCUUUUGUGCCAC
TB C (KLF2)	AUUACUGUACAUAGAGAGACAGGUGGGCAUUUUUGGGCUACCUGGUUCGU
Constructs tested for flow cytometry
BC_AK2.5 (RNA)	GGGUAUGUCGCAGAAUAUUUACAGAACUUAGUGAACCUGAGUCUCAGCAUGUACUUGUAUCUAAGAUACCAUUCAUUACUAGUCUCUCUGAAUAAGACUUAACUGCGACAUACCCAAAAAAAAAAAAAAAAAAAAAAAAA
BC_AK2.5 (RNA)	GGGUAUGUCGCAGAAUAUUUACAGAACUUAGUGAACCUGAGUCUCAGCAUGUACUUGUAUCUAAGAUACCAUUCAUUACCUAUCUCUCUAAAUAAGAGUUAACUGCGACAUACCCAAAAAAAAAAAAAAAAAAAAAAAAA
BC_Spvincent (RNA)	GGGUAUGUCGCAGAAUAUUUACAGAACUUAGUGAACCUGAGUCUCAGCAUGUACUUGUAUCUAAGAUACCAUUCAUUACUAGUCUCUCUGAAUAAGACUUAACUGCGACAUACCCAAAAAAAAAAAAAAAAAAAAAAAAA
BC_dl2007 (RNA)	GGGUAUGUCGCAGAAAGCGUAAGCUGCUUAUCUCUCAAAAUGUACGUCACCAUGGAUCGGUCUGUUUGUGUCUCUGUGUGCAGUCGGGUCUUAGUCUGCGAACUGCGACAUACCCAAAAAAAAAAAAAAAAAAAAAAAAA
BC_HarryS (RNA)	GGGUAUGUCGCAGAAAUCUUGUCUCAGACCGUGCAUCGCCUCAGAACUUAGAGGCUGUUCCUGUAUCUCUCUAUGCGUGGCGGGCCGCAAGGCCCGCCAUAACUGCGACAUACCCAAAAAAAAAAAAAAAAAAAAAAAAA
HP_MCTS20_INC (RNA)	GGGACUUCGGUCCCACUCUAUGUACCUGACUGGUCAUAGAGUCCAUCACCAGUCAGAACUUAGUGUUCCUGCACGAGACAGAACACUAACACCUGUCUCUAAAAAAAAAAAAAAAAAAAAAAAAA
HP_MCTS130_DEC (RNA)	GGGACUUCGGUCCCAGUCCAUCACCAUGUCUCUCUAUAAGUUCUCUCUCUGUAAUGGAUCAGAACUUAGUAGAGGAACACAGCCUGUUCCAUAAAAGUUGAAAAAAAAAAAAAAAAAAAAAAAAA
MCTS_DNA_INC (DNA)	CATCACCATGGGAAGCCAGCTGTCTTCTGATGTTCCTGCAGTAGGTGATGGTAGGGGTGGCACCTGTCTCAGAACTTAGTTACTAAAAAAAAAAAAAAAAAAAAAAAAAA
MCTS_DNA_DEC (DNA)	TCCTGCATCTCTCTCTATGTTCTGTCAGAACTTAAACTGTCTCTCTACAGATCACCATGGCCAGGATAGAGGGTGATGGATTTCTAAAAAAAAAAAAAAAAAAAAAAAAA
Templates for in vitro transcription
BC_AK2.2 (IVT template)	TTCTAATACGACTCACTATAGGGTATGTCGCAGAATATTTACAGAACTTAGTGAACCTGAGTCTCAGCATGTACTTGTATCTAAGATACCATTCATTACTAGTCTCTCTTAATAAGACCTAACTGCGACATACCCAAAAAAAAAAAAAAAAAAAAAAAAA
BC_AK2.5 (IVT template)	TTCTAATACGACTCACTATAGGGTATGTCGCAGAATATTTACAGAACTTAGTGAACCTGAGTCTCAGCATGTACTTGTATCTAAGATACCATTCATTACCTATCTCTCTAAATAAGAGTTAACTGCGACATACCCAAAAAAAAAAAAAAAAAAAAAAAAA
BC_Spvincent (IVT template)	TTCTAATACGACTCACTATAGGGTATGTCGCAGAATATTTACAGAACTTAGTGAACCTGAGTCTCAGCATGTACTTGTATCTAAGATACCATTCATTACTAGTCTCTCTGAATAAGACTTAACTGCGACATACCCAAAAAAAAAAAAAAAAAAAAAAAAA
BC_dl2007 (IVT template)	TTCTAATACGACTCACTATAGGGTATGTCGCAGAAAGCGTAAGCTGCTTATCTCTCAAAATGTACGTCACCATGGATCGGTCTGTTTGTGTCTCTGTGTGCAGTCGGGTCTTAGTCTGCGAACTGCGACATACCCAAAAAAAAAAAAAAAAAAAAAAAAA
BC_HarryS (IVT template)	TTCTAATACGACTCACTATAGGGTATGTCGCAGAAATCTTGTCTCAGACCGTGCATCGCCTCAGAACTTAGAGGCTGTTCCTGTATCTCTCTATGCGTGGCGGGCCGCAAGGCCCGCCATAACTGCGACATACCCAAAAAAAAAAAAAAAAAAAAAAAAA
HP_MCTS20_INC (IVT template)	TTCTAATACGACTCACTATAGGGACTTCGGTCCCACTCTATGTACCTGACTGGTCATAGAGTCCATCACCAGTCAGAACTTAGTGTTCCTGCACGAGACAGAACACTAACACCTGTCTCTAAAAAAAAAAAAAAAAAAAAAAAAA
HP_MCTS130_DEC (IVT template)	TTCTAATACGACTCACTATAGGGACTTCGGTCCCAGTCCATCACCATGTCTCTCTATAAGTTCTCTCTCTGTAATGGATCAGAACTTAGTAGAGGAACACAGCCTGTTCCATAAAAGTTGAAAAAAAAAAAAAAAAAAAAAAAAA
Examples of Primerize primer sets used to assemble templates for in vitro transcription
For assembling BC_AK2.5 construct
BC_AK2.5_P1	TTCTAATACGACTCACTATAGGGTATG
BC_AK2.5_P2	CACTAAGTTCTGTAAATATTCTGCGACATACCCTATAGTGAGTCGTATTAGAA
BC_AK2.5_P3	TCGCAGAATATTTACAGAACTTAGTGAACCTGAGTCTCAGCATGTACT
BC_AK2.5_P4	AGAGAGATAGGTAATGAATGGTATCTTAGATACAAGTACATGCTGAGACTCAGGTT
BC_AK2.5_P5	AAGATACCATTCATTACCTATCTCTCTAAATAAGAGTTAACTGCGACATACCCAAA
BC_AK2.5_P6	TTTTTTTTTTTTTTTTTTTTTTTTTGGGTATGTCGCAGTTAACTCTTAT
For assembling HP_MCTS130_DEC construct
HP_MCTS130_DEC_P1	TTCTAATACGACTCACTATAGGGACTTCGGTCCCAGTCCATCACC
HP_MCTS130_DEC_P2	AGTTCTGATCCATTACAGAGAGAGAACTTATAGAGAGACATGGTGATGGACTGGGACCG
HP_MCTS130_DEC_P3	TCTCTCTGTAATGGATCAGAACTTAGTAGAGGAACACAGCCTGTTCCATAAAAGTTG
HP_MCTS130_DEC_P4	CAACTTTTATGGAACAGGCTGTGT

### Sheet: Supplemental Table 4
Online player documents summarizing design strategies, available for anonymous review through, e.g., incognito web browser windows.
Title	Concept	Player Authors	Link
Rational design of non-enzymatic RNA-based XOR logic gates	DMSSD (domain matching secondary structure design)	Boris Rudolphs (brourd), Fernando Portela (elnando8888)	https://docs.google.com/document/d/1PLKvpobao-_Ua68MzPF364xb9iPAyjAkrcpKsjaNSxU/edit
A Tutorial for A/B Ramp-up Puzzles	Kernel attractors	Roger Wellington-Oguri (omei), Eli Fisker	https://docs.google.com/document/d/1BqvdWsE4HqaI9LFYaFd3juA4l3v8xtmOMk4YuH74skI/edit#heading=h.trap7iefenlj
Logic Gates Design Refinement Strategy	"Off-line" ensemble-based analysis and mutational refinement	Jeff Anderson-Lee (jandersonlee), Eli Fisker	https://docs.google.com/document/d/12ekf4soCyPwZUoovkmYR3nyr0644GwhZhZwBHgp2N-k/edit
Finding a balance for [A] times [B] over [C] squared designs.	Lane sharing and magnet stems	Andrew Kaechele	https://docs.google.com/presentation/d/1IDMaha0Hz_OYDtz5IRUphtkNKsTJZxP07mUN5wyz5ic/edit#slide=id.g3dfc99b935_0_10

### Sheet: Supplemental Table 5
Experimental conditions tested for Challenge 3 (OpenTB sensors)
Round 1
Condition	A (nM)	B (nM)	C (nM)	[A][B]/[C]^2
1	0	0	0	undefined
2	100	0	0	undefined
3	0	100	0	undefined
4	0	0	100	0
5	100	100	0	infinity
6	5	0	100	0
7	100	0	100	0
8	0	5	100	0
9	0	100	100	0
10	50	50	300	1/36
11	50	50	100	2023-01-04
12	200	200	300	2023-04-09
Round 2
Condition	A (nM)	B (nM)	C (nM)	[A][B]/[C]^2
1	0	0	100	0
2	100	0	100	0
3	0	100	100	0
4	5	0	100	0
5	0	5	100	0
6	5	5	100	1/400
7	50	50	300	1/36
8	50	50	100	2023-01-04
9	25	100	100	2023-01-04
10	100	25	100	2023-01-04
11	200	200	300	2023-04-09
12	50	50	25	4
13	100	100	0	infinity
14	5	5	0	infinity
15	100	5	0	infinity
16	5	100	0	infinity
17	0	0	0	undefined
18	100	0	0	undefined
19	0	100	0	undefined
Round 3
Condition	A (nM)	B (nM)	C (nM)	[A][B]/[C]^2
1	0	0	100	0
2	5	0	100	0
3	0	5	300	0
4	100	0	100	0
5	0	100	100	0
6	5	5	100	1/400
7	50	50	300	1/36
8	25	100	100	2023-01-16
9	100	25	100	2023-01-16
10	50	50	100	2023-01-04
11	200	200	300	2023-04-09
12	100	100	0	infinity
13	0	0	0	undefined
14	100	0	0	undefined
15	0	100	0	undefined
